# Rare germline structural variants increase risk for pediatric solid tumors

**DOI:** 10.1101/2024.04.27.591484

**Authors:** Riaz Gillani, Ryan L. Collins, Jett Crowdis, Amanda Garza, Jill K. Jones, Mark Walker, Alba Sanchis-Juan, Chris Whelan, Emma Pierce-Hoffman, Michael Talkowski, Harrison Brand, Kevin Haigis, Jaclyn LoPiccolo, Saud H. AlDubayan, Alexander Gusev, Brian D. Crompton, Katie A. Janeway, Eliezer M. Van Allen

## Abstract

Pediatric solid tumors are rare malignancies that represent a leading cause of death by disease among children in developed countries. The early age-of-onset of these tumors suggests that germline genetic factors are involved, yet conventional germline testing for short coding variants in established predisposition genes only identifies pathogenic events in 10-15% of patients. Here, we examined the role of germline structural variants (SVs)—an underexplored form of germline variation—in pediatric extracranial solid tumors using germline genome sequencing of 1,766 affected children, their 943 unaffected relatives, and 6,665 adult controls. We discovered a sex-biased association between very large (>1 megabase) germline chromosomal abnormalities and a four-fold increased risk of solid tumors in male children. The overall impact of germline SVs was greatest in neuroblastoma, where we revealed burdens of ultra-rare SVs that cause loss-of-function of highly expressed, mutationally intolerant, neurodevelopmental genes, as well as noncoding SVs predicted to disrupt three-dimensional chromatin domains in neural crest-derived tissues. Collectively, our results implicate rare germline SVs as a predisposing factor to pediatric solid tumors that may guide future studies and clinical practice.
