## Supplementary Tables for "Rare germline structural variants increase risk for pediatric solid tumors": Table_S1.cohort_summary.xlsx

### Sheet: Table S1
Cohort	Abbreviation	Phenotype(s)	Source	Accession(s)	Reference(s)	Samples (pre-QC)	Samples (post-QC)	QC pass rate	Unrelated samples included in disease association tests
Gabriella Miller Kids First	GMKF	Ewing sarcoma, neuroblastoma, unaffected parents	dbGaP	phs000804.v1.p1, phs001436.v1.p1	Hudson et al., JCNI Cancer Spectr. (2023)	2466	1825	0.740065	864
St. Jude Children's Research Hospital	St. Jude	Ewing sarcoma, neuroblastoma, osteosarcoma	St. Jude Cloud	N/A	McLeod et al., Cancer Discov. (2021)	1160	871	0.750862	869
International Cancer Genome Consortium	ICGC	Osteosarcoma	NCI Genomic Data Commons	BOCA-UK	International Cancer Genome Consortium, Nature (2010)	27	13	0.481481	12
Mutliethnic Study of Atherosclerosis	MESA	Adult controls	dbGaP	phs001416.v3.p1	Burke et al., Global Heart (2016)	2478	2351	0.948749	2296
BioMe Biobank at Mt. Sinai	BioMe	Adult controls	dbGaP	phs001644.v3.p2	Taliun et al., Nature (2021)	2842	2709	0.953202	2687
1000 Genomes Project	1000G	Population reference samples	International Genome Sample Resource	N/A	Byrska-Bishop et al., Cell (2022)	1617	1605	0.992579	0
