## Supplementary Tables for "Rare germline structural variants increase risk for pediatric solid tumors": Table_S2.global_burden_summary_statistics.xlsx

### Sheet: Table S2
#hypothesis	disease	n.case	n.case.carrier	case.mean	case.stdev	n.control	n.control.carrier	control.mean	control.stdev	coefficient	std.err	test.statistic	P.value
large	pancan	1667	49	0.0293941	0.168959	4589	99	0.0215733	0.145301	0.267146	0.185465	1.44041	0.149752
large	NBL	646	25	0.0386997	0.193028	4699	101	0.0214939	0.145039	0.582999	0.230825	2.52572	0.0115461
large	EWS	751	16	0.0213049	0.144495	4449	93	0.0209036	0.143078	-0.0971611	0.280835	-0.345973	0.729363
large	OS	270	8	0.0296296	0.169878	4674	99	0.021181	0.144003	0.211686	0.385268	0.54945	0.582697
large.rare	pancan	1667	55	0.0329934	0.178673	4589	110	0.0239704	0.152973	0.329849	0.175711	1.87722	0.0604877
large.rare	NBL	646	22	0.0340557	0.181513	4699	113	0.0240477	0.153213	0.355915	0.239779	1.48435	0.137717
large.rare	EWS	751	22	0.0292943	0.168743	4449	105	0.0236008	0.151819	0.17617	0.245629	0.717219	0.473239
large.rare	OS	270	11	0.0407407	0.198056	4674	112	0.0239623	0.152948	0.468467	0.33617	1.39354	0.163455
large.rare.unbalanced	pancan	1667	40	0.0239952	0.15308	4589	51	0.0111135	0.104845	0.8366	0.225152	3.71571	0.000202631
large.rare.unbalanced	NBL	646	14	0.0216718	0.145722	4699	55	0.0117046	0.107564	0.664492	0.306545	2.16768	0.0301828
large.rare.unbalanced	EWS	751	17	0.0226365	0.148841	4449	51	0.0114633	0.106463	0.716347	0.296339	2.41732	0.0156351
large.rare.unbalanced	OS	270	9	0.0333333	0.179839	4674	54	0.0115533	0.106875	1.09044	0.394875	2.76149	0.00575382
large.rare.unbalanced.MALE_only	pancan	871	23	0.0264064	0.160433	2167	18	0.00830641	0.0907812	1.29394	0.332165	3.89548	9.80026e-05
large.rare.unbalanced.MALE_only	NBL	340	11	0.0323529	0.177196	2222	20	0.0090009	0.0944664	1.37908	0.385178	3.58037	0.00034311
large.rare.unbalanced.MALE_only	EWS	403	7	0.0173697	0.130807	2118	17	0.00802644	0.0892512	0.818144	0.474079	1.72575	0.0843918
large.rare.unbalanced.MALE_only	OS	128	5	0.0390625	0.194505	2211	19	0.0085934	0.0923223	1.65368	0.581239	2.84509	0.00443989
large.rare.unbalanced.FEMALE_only	pancan	792	14	0.0176768	0.131857	2399	28	0.0116715	0.107425	0.238848	0.346242	0.689829	0.490302
large.rare.unbalanced.FEMALE_only	NBL	305	2	0.00655738	0.0808443	2454	30	0.0122249	0.109911	-0.747818	0.73791	-1.01343	0.310857
large.rare.unbalanced.FEMALE_only	EWS	345	8	0.0231884	0.15072	2308	29	0.012565	0.111411	0.450454	0.419228	1.07449	0.282605
large.rare.unbalanced.FEMALE_only	OS	142	4	0.028169	0.166041	2440	30	0.0122951	0.110222	0.62898	0.564489	1.11425	0.265174
large.rare.unbalanced.autosomal_only	pancan	1667	29	0.0173965	0.130783	4589	38	0.00828067	0.0906305	0.74362	0.261865	2.8397	0.00451556
large.rare.unbalanced.autosomal_only	NBL	646	13	0.0201238	0.140533	4699	41	0.00872526	0.0930106	0.871016	0.326121	2.67084	0.00756625
large.rare.unbalanced.autosomal_only	EWS	751	11	0.0146471	0.120216	4449	38	0.00854125	0.0920337	0.452417	0.358012	1.26369	0.206341
large.rare.unbalanced.autosomal_only	OS	270	5	0.0185185	0.135067	4674	40	0.00855798	0.0921225	0.707932	0.504755	1.40253	0.160758
large.rare.unbalanced.autosomal_only.MALE_only	pancan	871	21	0.0241102	0.15348	2167	13	0.00599908	0.0772389	1.50137	0.371395	4.04252	5.28792e-05
large.rare.unbalanced.autosomal_only.MALE_only	NBL	340	11	0.0323529	0.177196	2222	14	0.00630063	0.0791439	1.74545	0.414148	4.21455	2.50276e-05
large.rare.unbalanced.autosomal_only.MALE_only	EWS	403	6	0.0148883	0.121257	2118	12	0.00566572	0.0750752	0.869948	0.524711	1.65796	0.0973262
large.rare.unbalanced.autosomal_only.MALE_only	OS	128	4	0.03125	0.174676	2211	13	0.00587969	0.0764707	1.70663	0.655401	2.60395	0.00921557
large.rare.unbalanced.autosomal_only.FEMALE_only	pancan	792	8	0.010101	0.100058	2399	24	0.0100042	0.09954	-0.151862	0.428048	-0.354778	0.722756
large.rare.unbalanced.autosomal_only.FEMALE_only	NBL	305	2	0.00655738	0.0808443	2454	26	0.0105949	0.102406	-0.565933	0.742349	-0.762355	0.445848
large.rare.unbalanced.autosomal_only.FEMALE_only	EWS	345	5	0.0144928	0.119684	2308	25	0.0108319	0.103534	0.13778	0.509382	0.270485	0.786787
large.rare.unbalanced.autosomal_only.FEMALE_only	OS	142	1	0.00704225	0.0839181	2440	26	0.0106557	0.102696	-0.590005	1.03981	-0.567417	0.570431
large.rare.unbalanced.allosomal_only	pancan	1628	13	0.00798526	0.0890301	4555	14	0.00307355	0.0553604	1.16068	0.406236	2.85715	0.0042746
large.rare.unbalanced.allosomal_only	NBL	621	1	0.00161031	0.0401286	4665	15	0.00321543	0.0566196	-0.601416	1.03799	-0.579404	0.562317
large.rare.unbalanced.allosomal_only	EWS	745	7	0.00939597	0.0965412	4416	14	0.00317029	0.0562224	1.44366	0.492787	2.92959	0.00339414
large.rare.unbalanced.allosomal_only	OS	262	5	0.019084	0.137082	4641	15	0.00323206	0.0567654	2.13701	0.636794	3.35588	0.000791129
large.rare.balanced	pancan	1745	17	0.00974212	0.0982484	4717	51	0.010812	0.103428	-0.154293	0.292214	-0.528015	0.597489
large.rare.balanced	NBL	688	11	0.0159884	0.125521	4830	51	0.010559	0.102224	0.373286	0.33901	1.10111	0.270851
large.rare.balanced	EWS	773	4	0.00517464	0.0717951	4574	46	0.0100568	0.0997892	-0.848846	0.530175	-1.60107	0.109362
large.rare.balanced	OS	284	2	0.00704225	0.0837697	4805	50	0.0104058	0.101487	-0.607449	0.734374	-0.827166	0.408143
large.singleton	pancan	1667	42	0.025195	0.156764	4589	73	0.0159076	0.125132	0.468312	0.205978	2.2736	0.0229903
large.singleton	NBL	646	17	0.0263158	0.160197	4699	75	0.0159608	0.125337	0.515392	0.275849	1.86838	0.0617085
large.singleton	EWS	751	16	0.0213049	0.144495	4449	69	0.0155091	0.12358	0.257633	0.289994	0.88841	0.37432
large.singleton	OS	270	9	0.0333333	0.179839	4674	74	0.0158323	0.12484	0.66483	0.376703	1.76487	0.0775864
large.singleton.unbalanced	pancan	1667	32	0.0191962	0.137255	4589	38	0.00828067	0.0906305	0.916403	0.256005	3.57962	0.000344091
large.singleton.unbalanced	NBL	646	13	0.0201238	0.140533	4699	41	0.00872526	0.0930106	0.91041	0.326734	2.7864	0.00532978
large.singleton.unbalanced	EWS	751	12	0.0159787	0.125476	4449	38	0.00854125	0.0920337	0.656432	0.349621	1.87755	0.0604427
large.singleton.unbalanced	OS	270	7	0.0259259	0.159209	4674	40	0.00855798	0.0921225	1.16102	0.450791	2.57552	0.0100091
large.singleton.unbalanced.MALE_only	pancan	871	19	0.021814	0.14616	2167	12	0.00553761	0.0742259	1.44485	0.387556	3.72812	0.000192917
large.singleton.unbalanced.MALE_only	NBL	340	10	0.0294118	0.169207	2222	13	0.00585059	0.0762822	1.69715	0.432031	3.9283	8.55476e-05
large.singleton.unbalanced.MALE_only	EWS	403	5	0.0124069	0.110831	2118	11	0.00519358	0.0718961	0.7514	0.563968	1.33235	0.182746
large.singleton.unbalanced.MALE_only	OS	128	4	0.03125	0.174676	2211	12	0.00542741	0.0734874	1.70663	0.655401	2.60395	0.00921557
large.singleton.unbalanced.FEMALE_only	pancan	792	10	0.0126263	0.111726	2399	21	0.00875365	0.0931699	0.221379	0.406759	0.54425	0.586269
large.singleton.unbalanced.FEMALE_only	NBL	305	2	0.00655738	0.0808443	2454	23	0.00937245	0.0963763	-0.411435	0.746661	-0.551033	0.581611
large.singleton.unbalanced.FEMALE_only	EWS	345	5	0.0144928	0.119684	2308	22	0.00953206	0.0971869	0.297179	0.517488	0.574271	0.565784
large.singleton.unbalanced.FEMALE_only	OS	142	3	0.0211268	0.144316	2440	23	0.00942623	0.0966499	0.685273	0.653052	1.04934	0.294022
large.singleton.unbalanced.autosomal_only	pancan	1667	27	0.0161968	0.12627	4589	33	0.00719111	0.0845042	0.804829	0.275704	2.91918	0.00350958
large.singleton.unbalanced.autosomal_only	NBL	646	12	0.0185759	0.135126	4699	36	0.0076612	0.0872017	0.920619	0.341653	2.6946	0.00704735
large.singleton.unbalanced.autosomal_only	EWS	751	10	0.0133156	0.114699	4449	33	0.0074174	0.085814	0.49264	0.377603	1.30465	0.192012
large.singleton.unbalanced.autosomal_only	OS	270	5	0.0185185	0.135067	4674	35	0.00748823	0.0862192	0.817858	0.510201	1.60301	0.108932
large.singleton.unbalanced.autosomal_only.MALE_only	pancan	871	19	0.021814	0.14616	2167	11	0.00507614	0.0710824	1.5237	0.397991	3.82849	0.000128934
large.singleton.unbalanced.autosomal_only.MALE_only	NBL	340	10	0.0294118	0.169207	2222	12	0.00540054	0.0733062	1.78215	0.440098	4.04944	5.13397e-05
large.singleton.unbalanced.autosomal_only.MALE_only	EWS	403	5	0.0124069	0.110831	2118	10	0.00472144	0.0685665	0.794506	0.570932	1.3916	0.164045
large.singleton.unbalanced.autosomal_only.MALE_only	OS	128	4	0.03125	0.174676	2211	11	0.00497512	0.0703748	1.70663	0.655401	2.60395	0.00921557
large.singleton.unbalanced.autosomal_only.FEMALE_only	pancan	792	8	0.010101	0.100058	2399	21	0.00875365	0.0931699	0.0108294	0.437763	0.024738	0.980264
large.singleton.unbalanced.autosomal_only.FEMALE_only	NBL	305	2	0.00655738	0.0808443	2454	23	0.00937245	0.0963763	-0.411435	0.746661	-0.551033	0.581611
large.singleton.unbalanced.autosomal_only.FEMALE_only	EWS	345	5	0.0144928	0.119684	2308	22	0.00953206	0.0971869	0.297179	0.517488	0.574271	0.565784
large.singleton.unbalanced.autosomal_only.FEMALE_only	OS	142	1	0.00704225	0.0839181	2440	23	0.00942623	0.0966499	-0.427093	1.04547	-0.408517	0.682894
large.singleton.unbalanced.allosomal_only	pancan	1632	7	0.00428922	0.0653715	4556	6	0.00131694	0.0362698	1.60837	0.583885	2.7546	0.00587635
large.singleton.unbalanced.allosomal_only	NBL	624	1	0.00160256	0.040032	4666	6	0.0012859	0.0358402	0.580993	1.08971	0.533164	0.59392
large.singleton.unbalanced.allosomal_only	EWS	746	3	0.00402145	0.0633297	4417	6	0.00135839	0.0368354	1.85955	0.744688	2.49709	0.0125218
large.singleton.unbalanced.allosomal_only	OS	262	3	0.0114504	0.106596	4642	6	0.00129255	0.0359326	5.46742	1.91581	3.57844	0.000345649
large.singleton.balanced	pancan	1745	12	0.00687679	0.0826645	4717	30	0.00635997	0.0795039	0.0258817	0.35745	0.0724066	0.942278
large.singleton.balanced	NBL	688	7	0.0101744	0.100427	4830	30	0.00621118	0.078574	0.441298	0.427457	1.03238	0.301894
large.singleton.balanced	EWS	773	3	0.00388098	0.0622168	4574	26	0.0056843	0.0751879	-0.626401	0.62039	-1.00969	0.312645
large.singleton.balanced	OS	284	2	0.00704225	0.0837697	4805	29	0.00603538	0.077461	-0.149027	0.748449	-0.199115	0.842173
large.rare.unbalanced.autosomal_only.EUR_only	pancan	1406	25	0.0177809	0.132201	3792	34	0.00896624	0.0942772	0.683659	0.279436	2.44657	0.0144224
large.rare.unbalanced.autosomal_only.EUR_only	NBL	546	13	0.0238095	0.152595	3792	34	0.00896624	0.0942772	1.04444	0.335186	3.11599	0.00183327
large.rare.unbalanced.autosomal_only.EUR_only	EWS	657	10	0.0152207	0.122523	3792	34	0.00896624	0.0942772	0.420821	0.374532	1.12359	0.261185
large.rare.unbalanced.autosomal_only.EUR_only	OS	203	2	0.00985222	0.0990123	3778	34	0.00899947	0.0944502	-0.0887591	0.752157	-0.118006	0.906063
large.rare.unbalanced.autosomal_only.EUR_only.MALE_only	pancan	730	17	0.0232877	0.150919	1816	12	0.00660793	0.0810425	1.41864	0.398381	3.56102	0.000369412
large.rare.unbalanced.autosomal_only.EUR_only.MALE_only	NBL	287	11	0.0383275	0.192321	1816	12	0.00660793	0.0810425	1.94359	0.431602	4.50319	6.69403e-06
large.rare.unbalanced.autosomal_only.EUR_only.MALE_only	EWS	345	5	0.0144928	0.119684	1816	12	0.00660793	0.0810425	0.728271	0.558416	1.30417	0.192174
large.rare.unbalanced.autosomal_only.EUR_only.MALE_only	OS	98	1	0.0102041	0.101015	1809	12	0.0066335	0.0811982	0.447429	1.10142	0.406228	0.684575
large.rare.unbalanced.autosomal_only.EUR_only.FEMALE_only	pancan	672	8	0.0119048	0.108538	1955	21	0.0107417	0.10311	-0.0901834	0.434021	-0.207786	0.835396
large.rare.unbalanced.autosomal_only.EUR_only.FEMALE_only	NBL	258	2	0.00775194	0.0878736	1955	21	0.0107417	0.10311	-0.445522	0.749206	-0.594659	0.552071
large.rare.unbalanced.autosomal_only.EUR_only.FEMALE_only	EWS	309	5	0.0161812	0.126377	1955	21	0.0107417	0.10311	0.204695	0.51538	0.397173	0.69124
large.rare.unbalanced.autosomal_only.EUR_only.FEMALE_only	OS	105	1	0.00952381	0.09759	1948	21	0.0107803	0.103294	-0.42337	1.04691	-0.4044	0.685919
large.rare.unbalanced.autosomal_only.no_COSMIC_no_CPG	pancan	1667	26	0.0155969	0.123947	4589	34	0.00740902	0.0857656	0.742222	0.276732	2.68209	0.00731631
large.rare.unbalanced.autosomal_only.no_COSMIC_no_CPG	NBL	646	13	0.0201238	0.140533	4699	37	0.00787402	0.088395	0.968102	0.33064	2.92796	0.00341191
large.rare.unbalanced.autosomal_only.no_COSMIC_no_CPG	EWS	751	9	0.011984	0.108886	4449	34	0.00764217	0.0870946	0.34338	0.390439	0.879472	0.379145
large.rare.unbalanced.autosomal_only.no_COSMIC_no_CPG	OS	270	4	0.0148148	0.121036	4674	36	0.00770218	0.0874328	0.531613	0.554446	0.958818	0.33765
large.rare.unbalanced.autosomal_only.no_COSMIC_no_CPG.MALE_only	pancan	871	19	0.021814	0.14616	2167	12	0.00553761	0.0742259	1.48753	0.388237	3.83151	0.000127361
large.rare.unbalanced.autosomal_only.no_COSMIC_no_CPG.MALE_only	NBL	340	11	0.0323529	0.177196	2222	13	0.00585059	0.0762822	1.81583	0.421238	4.3107	1.62735e-05
large.rare.unbalanced.autosomal_only.no_COSMIC_no_CPG.MALE_only	EWS	403	5	0.0124069	0.110831	2118	11	0.00519358	0.0718961	0.750399	0.563347	1.33204	0.182848
large.rare.unbalanced.autosomal_only.no_COSMIC_no_CPG.MALE_only	OS	128	3	0.0234375	0.151883	2211	12	0.00542741	0.0734874	1.40954	0.714711	1.97218	0.0485892
large.rare.unbalanced.autosomal_only.no_COSMIC_no_CPG.FEMALE_only	pancan	792	7	0.00883838	0.0936554	2399	22	0.00917049	0.0953424	-0.193614	0.454563	-0.425934	0.670156
large.rare.unbalanced.autosomal_only.no_COSMIC_no_CPG.FEMALE_only	NBL	305	2	0.00655738	0.0808443	2454	24	0.00977995	0.0984289	-0.481682	0.745071	-0.646491	0.517962
large.rare.unbalanced.autosomal_only.no_COSMIC_no_CPG.FEMALE_only	EWS	345	4	0.0115942	0.107206	2308	23	0.00996534	0.0993494	-0.000558009	0.561237	-0.000994247	0.999207
large.rare.unbalanced.autosomal_only.no_COSMIC_no_CPG.FEMALE_only	OS	142	1	0.00704225	0.0839181	2440	24	0.00983607	0.0987082	-0.514533	1.04258	-0.493519	0.621646
all_genes_disrupted	pancan	1667	1667	127.457	18.7588	4589	4589	120.891	17.9119	0.0215729	0.00168937	12.7697	2.41941e-37
all_genes_disrupted	NBL	646	646	127.587	18.8008	4699	4699	121.254	18.125	0.0190609	0.00221634	8.60016	7.96069e-18
all_genes_disrupted	EWS	751	751	126.089	17.757	4449	4449	120.293	17.3025	0.0215796	0.00226999	9.50645	1.97275e-21
all_genes_disrupted	OS	270	270	130.948	20.862	4674	4674	121.247	18.1589	0.027192	0.00315306	8.624	6.46546e-18
rare.gene_disruptive	pancan	1667	1519	2.72585	2.05794	4589	4164	2.53585	1.76911	0.0688906	0.016023	4.29949	1.71192e-05
rare.gene_disruptive	NBL	646	593	2.85759	2.21793	4699	4271	2.5499	1.78095	0.101748	0.0217924	4.66899	3.02678e-06
rare.gene_disruptive	EWS	751	677	2.5526	1.79097	4449	4028	2.49652	1.73362	0.0352271	0.0233107	1.5112	0.130739
rare.gene_disruptive	OS	270	249	2.89259	2.31038	4674	4249	2.55327	1.779	0.0960259	0.0329526	2.91406	0.00356762
rare.gene_disruptive.rare_LoF_SVs	pancan	1667	1419	2.08158	1.7405	4589	3838	1.98082	1.60551	0.0536188	0.0181803	2.94928	0.00318511
rare.gene_disruptive.rare_LoF_SVs	NBL	646	560	2.18885	1.8236	4699	3945	1.99596	1.61299	0.0875201	0.0246608	3.54895	0.000386765
rare.gene_disruptive.rare_LoF_SVs	EWS	751	627	1.96138	1.54397	4449	3710	1.94808	1.57708	0.0240193	0.0261438	0.918737	0.358233
rare.gene_disruptive.rare_LoF_SVs	OS	270	232	2.15926	2.0168	4674	3922	2	1.61472	0.0579542	0.0380208	1.52427	0.12744
rare.gene_disruptive.rare_CG_SVs	pancan	1664	484	0.401442	0.799066	4589	1263	0.337982	0.611355	0.128432	0.0431158	2.97877	0.00289411
rare.gene_disruptive.rare_CG_SVs	NBL	645	181	0.421705	0.92355	4699	1281	0.334752	0.610751	0.172507	0.0575993	2.99496	0.00274482
rare.gene_disruptive.rare_CG_SVs	EWS	750	211	0.36	0.652406	4449	1217	0.333783	0.603373	0.0535836	0.0645825	0.829693	0.406712
rare.gene_disruptive.rare_CG_SVs	OS	269	92	0.468401	0.844167	4674	1272	0.334617	0.611373	0.259769	0.08518	3.04965	0.00229109
rare.gene_disruptive.MALE_only	pancan	871	795	2.77956	2.11825	2167	1975	2.52007	1.75204	0.0834799	0.0221933	3.76149	0.000168904
rare.gene_disruptive.MALE_only	NBL	340	316	2.88824	2.24183	2222	2028	2.5243	1.75467	0.110445	0.0299284	3.6903	0.000223988
rare.gene_disruptive.MALE_only	EWS	403	359	2.62531	1.86778	2118	1927	2.50236	1.73103	0.0564297	0.0315369	1.78933	0.0735621
rare.gene_disruptive.MALE_only	OS	128	120	2.97656	2.47655	2211	2018	2.53279	1.74977	0.121374	0.045126	2.68968	0.0071521
rare.gene_disruptive.FEMALE_only	pancan	792	720	2.65909	1.99048	2399	2167	2.5494	1.78539	0.0504872	0.0234489	2.15307	0.0313128
rare.gene_disruptive.FEMALE_only	NBL	305	276	2.81967	2.1968	2454	2221	2.57253	1.8053	0.0907133	0.0321095	2.82512	0.00472624
rare.gene_disruptive.FEMALE_only	EWS	345	315	2.45217	1.69255	2308	2079	2.49003	1.73677	0.00316911	0.0350101	0.09052	0.927874
rare.gene_disruptive.FEMALE_only	OS	142	129	2.8169	2.15571	2440	2209	2.57131	1.80605	0.0690479	0.0484322	1.42566	0.153966
rare.gene_disruptive.no_large_unbalanced	pancan	1667	1519	2.71386	2.05572	4589	4162	2.52931	1.76677	0.0676457	0.0160477	4.21529	2.49452e-05
rare.gene_disruptive.no_large_unbalanced	NBL	646	593	2.84211	2.21758	4699	4269	2.54288	1.77838	0.0997925	0.0218371	4.56987	4.88031e-06
rare.gene_disruptive.no_large_unbalanced	EWS	751	677	2.54194	1.78603	4449	4026	2.48955	1.73074	0.0345023	0.0233746	1.47606	0.139927
rare.gene_disruptive.no_large_unbalanced	OS	270	249	2.88519	2.31002	4674	4247	2.54621	1.77642	0.0965115	0.0329823	2.92616	0.00343177
singleton.gene_disruptive	pancan	1667	973	0.942412	1.08975	4589	2316	0.763783	0.946238	0.176715	0.0299215	5.90595	3.50613e-09
singleton.gene_disruptive	NBL	646	402	1.03715	1.2245	4699	2383	0.765269	0.942142	0.271459	0.0401718	6.75745	1.40439e-11
singleton.gene_disruptive	EWS	751	428	0.904128	0.992705	4449	2211	0.747584	0.934156	0.137872	0.0413706	3.33261	0.00086036
singleton.gene_disruptive	OS	270	143	0.822222	0.985898	4674	2369	0.765725	0.946964	-0.020053	0.0684062	-0.293146	0.76941
singleton.gene_disruptive.singleton_LoF_SVs	pancan	1667	844	0.74925	0.966792	4589	1973	0.603835	0.835901	0.175803	0.0336673	5.22179	1.77205e-07
singleton.gene_disruptive.singleton_LoF_SVs	NBL	646	353	0.837461	1.09398	4699	2040	0.606512	0.831408	0.285386	0.0449867	6.3438	2.24172e-10
singleton.gene_disruptive.singleton_LoF_SVs	EWS	751	370	0.716378	0.881354	4449	1885	0.592268	0.826763	0.128951	0.0466293	2.76545	0.00568445
singleton.gene_disruptive.singleton_LoF_SVs	OS	270	121	0.62963	0.846956	4674	2021	0.606761	0.837954	-0.0702441	0.0782237	-0.89799	0.369191
singleton.gene_disruptive.singleton_CG_SVs	pancan	1744	195	0.122706	0.3662	4717	408	0.0930676	0.313718	0.274136	0.0848286	3.23165	0.00123078
singleton.gene_disruptive.singleton_CG_SVs	NBL	688	85	0.136628	0.391238	4830	409	0.0904762	0.307112	0.418449	0.112595	3.71641	0.000202074
singleton.gene_disruptive.singleton_CG_SVs	EWS	773	77	0.107374	0.337792	4574	384	0.0907302	0.311366	0.142442	0.120704	1.18009	0.237963
singleton.gene_disruptive.singleton_CG_SVs	OS	283	33	0.130742	0.377386	4805	406	0.091155	0.311477	0.306386	0.173611	1.76478	0.0776001
singleton.gene_disruptive.singleton_IED_SVs	pancan	1745	115	0.0687679	0.264215	4717	277	0.0608438	0.248634	0.147923	0.112998	1.30907	0.19051
singleton.gene_disruptive.singleton_IED_SVs	NBL	688	43	0.068314	0.274563	4830	290	0.0623188	0.251828	0.123592	0.156159	0.791449	0.428682
singleton.gene_disruptive.singleton_IED_SVs	EWS	773	58	0.076326	0.270522	4574	260	0.0590293	0.245699	0.272143	0.149009	1.82635	0.0677973
singleton.gene_disruptive.singleton_IED_SVs	OS	284	14	0.0492958	0.216867	4805	284	0.0611863	0.249066	-0.226184	0.282625	-0.800299	0.423538
singleton.gene_disruptive.MALE_only	pancan	871	532	1.01952	1.16297	2167	1088	0.753115	0.925906	0.257262	0.0417959	6.15521	7.49793e-10
singleton.gene_disruptive.MALE_only	NBL	340	229	1.11471	1.30636	2222	1120	0.753825	0.925	0.348391	0.0563143	6.18656	6.14928e-10
singleton.gene_disruptive.MALE_only	EWS	403	231	0.975186	1.08558	2118	1053	0.745042	0.921666	0.208145	0.056093	3.71071	0.000206679
singleton.gene_disruptive.MALE_only	OS	128	72	0.90625	0.967483	2211	1117	0.759385	0.934021	0.0926066	0.100068	0.925439	0.354738
singleton.gene_disruptive.FEMALE_only	pancan	792	438	0.857323	0.998657	2399	1221	0.777407	0.966308	0.0856392	0.0437943	1.95549	0.0505255
singleton.gene_disruptive.FEMALE_only	NBL	305	172	0.95082	1.12429	2454	1256	0.779544	0.959373	0.182565	0.0589394	3.09751	0.00195154
singleton.gene_disruptive.FEMALE_only	EWS	345	195	0.82029	0.867464	2308	1151	0.753899	0.94775	0.0514291	0.0621391	0.827646	0.407871
singleton.gene_disruptive.FEMALE_only	OS	142	71	0.746479	0.99955	2440	1245	0.77541	0.960671	-0.114759	0.0958712	-1.19702	0.2313
singleton.gene_disruptive.no_large_unbalanced	pancan	1667	970	0.931614	1.08194	4589	2301	0.757899	0.943018	0.173927	0.0300827	5.78165	7.39726e-09
singleton.gene_disruptive.no_large_unbalanced	NBL	646	401	1.02322	1.21403	4699	2368	0.758885	0.937808	0.267714	0.0404385	6.62027	3.58533e-11
singleton.gene_disruptive.no_large_unbalanced	EWS	751	427	0.894807	0.985691	4449	2196	0.74129	0.93026	0.136869	0.041603	3.28989	0.00100227
singleton.gene_disruptive.no_large_unbalanced	OS	270	142	0.814815	0.984529	4674	2354	0.759307	0.942632	-0.0203812	0.0687856	-0.2963	0.767001
rare.single_gene_disruptive	pancan	1667	1445	2.28194	1.80127	4589	3990	2.17128	1.64169	0.0538526	0.0176749	3.04685	0.00231255
rare.single_gene_disruptive	NBL	646	568	2.39783	1.97534	4699	4096	2.18259	1.65007	0.0893827	0.0238839	3.74238	0.000182284
rare.single_gene_disruptive	EWS	751	640	2.14115	1.63015	4449	3863	2.13778	1.60908	0.0174898	0.0253901	0.688842	0.490923
rare.single_gene_disruptive	OS	270	237	2.3963	1.79694	4674	4078	2.18614	1.64726	0.0729754	0.0376228	1.93966	0.0524211
rare.single_gene_disruptive.rare_single_gene_LoF_SVs	pancan	1667	1354	1.82723	1.57415	4589	3673	1.76422	1.50507	0.0443201	0.0196765	2.25244	0.0242943
rare.single_gene_disruptive.rare_single_gene_LoF_SVs	NBL	646	536	1.91796	1.72382	4699	3776	1.77591	1.51261	0.0783707	0.0264057	2.96795	0.00299793
rare.single_gene_disruptive.rare_single_gene_LoF_SVs	EWS	751	598	1.72836	1.42107	4449	3555	1.73545	1.47838	0.0148582	0.028104	0.528686	0.597023
rare.single_gene_disruptive.rare_single_gene_LoF_SVs	OS	270	220	1.88519	1.59395	4674	3758	1.77899	1.51069	0.0467438	0.0423697	1.10324	0.269925
rare.single_gene_disruptive.rare_single_gene_CG_SVs	pancan	1656	297	0.202899	0.467575	4589	767	0.188058	0.448942	0.0522164	0.0645728	0.808644	0.41872
rare.single_gene_disruptive.rare_single_gene_CG_SVs	NBL	640	119	0.215625	0.494482	4699	773	0.185571	0.448777	0.122169	0.0879604	1.38891	0.164859
rare.single_gene_disruptive.rare_single_gene_CG_SVs	EWS	750	120	0.178667	0.43856	4449	739	0.185884	0.442075	-0.0725735	0.0925183	-0.784424	0.432792
rare.single_gene_disruptive.rare_single_gene_CG_SVs	OS	266	58	0.240602	0.47821	4674	772	0.186778	0.450869	0.173326	0.123597	1.40235	0.16081
rare.single_gene_disruptive.rare_single_gene_IED_SVs	pancan	1740	280	0.18908	0.489565	4715	714	0.173065	0.449574	0.113158	0.0620486	1.82369	0.0681983
rare.single_gene_disruptive.rare_single_gene_IED_SVs	NBL	686	113	0.202624	0.549499	4828	731	0.172949	0.448875	0.149146	0.0821503	1.81553	0.0694432
rare.single_gene_disruptive.rare_single_gene_IED_SVs	EWS	773	130	0.190168	0.456736	4572	686	0.17126	0.446407	0.136584	0.0855182	1.59714	0.110235
rare.single_gene_disruptive.rare_single_gene_IED_SVs	OS	281	37	0.153025	0.415847	4803	723	0.171351	0.445248	-0.0443671	0.150773	-0.294265	0.768555
singleton.single_gene_disruptive	pancan	1667	888	0.807439	1.01229	4589	2098	0.663761	0.88706	0.159208	0.0320521	4.96715	6.79434e-07
singleton.single_gene_disruptive	NBL	646	366	0.896285	1.15876	4699	2161	0.666525	0.884381	0.257745	0.0427517	6.02887	1.65106e-09
singleton.single_gene_disruptive	EWS	751	394	0.776298	0.919723	4449	1999	0.64891	0.875012	0.11936	0.0444332	2.68627	0.00722537
singleton.single_gene_disruptive	OS	270	128	0.681481	0.854917	4674	2146	0.665169	0.885843	-0.0826503	0.0754039	-1.0961	0.273034
singleton.single_gene_disruptive.singleton_single_gene_LoF_SVs	pancan	1667	789	0.665867	0.90844	4589	1821	0.546088	0.80288	0.157047	0.0353884	4.4378	9.08839e-06
singleton.single_gene_disruptive.singleton_single_gene_LoF_SVs	NBL	646	328	0.747678	1.04612	4699	1885	0.549479	0.798739	0.267639	0.0470325	5.69053	1.26649e-08
singleton.single_gene_disruptive.singleton_single_gene_LoF_SVs	EWS	751	349	0.637816	0.824205	4449	1737	0.534952	0.792957	0.109578	0.0492104	2.22673	0.0259652
singleton.single_gene_disruptive.singleton_single_gene_LoF_SVs	OS	270	112	0.548148	0.748913	4674	1866	0.547925	0.80281	-0.118964	0.0842126	-1.41266	0.157755
singleton.single_gene_disruptive.singleton_single_gene_CG_SVs	pancan	1743	108	0.0671256	0.272281	4717	224	0.0483358	0.218416	0.311716	0.117842	2.64521	0.00816403
singleton.single_gene_disruptive.singleton_single_gene_CG_SVs	NBL	688	51	0.0799419	0.297009	4830	221	0.0463768	0.213255	0.540705	0.153548	3.5214	0.000429272
singleton.single_gene_disruptive.singleton_single_gene_CG_SVs	EWS	773	39	0.0543338	0.243352	4574	211	0.0470048	0.215765	0.079178	0.17233	0.459456	0.645907
singleton.single_gene_disruptive.singleton_single_gene_CG_SVs	OS	282	18	0.070922	0.283481	4805	222	0.0472425	0.217029	0.2745	0.238035	1.15319	0.248831
rare.cosmic.gene_disruptive	pancan	1667	109	0.0653869	0.247282	4589	244	0.0531706	0.224398	0.141645	0.124067	1.14168	0.253587
rare.cosmic.gene_disruptive	NBL	646	48	0.0743034	0.262467	4699	245	0.0521388	0.22233	0.321778	0.165682	1.94214	0.0521199
rare.cosmic.gene_disruptive	EWS	751	47	0.0625832	0.242373	4449	231	0.0519218	0.221894	0.103136	0.170021	0.606608	0.544111
rare.cosmic.gene_disruptive	OS	270	14	0.0518519	0.22214	4674	247	0.0528455	0.223749	-0.143265	0.289028	-0.495677	0.620122
rare.cosmic.gene_disruptive.rare_cosmic_LoF	pancan	1667	70	0.0419916	0.20063	4589	187	0.0407496	0.197731	-0.0658048	0.14866	-0.442654	0.658016
rare.cosmic.gene_disruptive.rare_cosmic_LoF	NBL	646	31	0.0479876	0.213906	4699	191	0.0406469	0.197492	0.112068	0.200388	0.559253	0.575989
rare.cosmic.gene_disruptive.rare_cosmic_LoF	EWS	751	31	0.0412783	0.199066	4449	179	0.0402338	0.196529	-0.0983313	0.203734	-0.482646	0.629347
rare.cosmic.gene_disruptive.rare_cosmic_LoF	OS	270	8	0.0296296	0.169878	4674	189	0.0404365	0.197002	-0.466994	0.37311	-1.25163	0.210706
rare.cosmic.gene_disruptive.rare_cosmic_CG	pancan	1648	23	0.0139563	0.117345	4586	36	0.00784998	0.0882613	0.663959	0.283172	2.34472	0.0190412
rare.cosmic.gene_disruptive.rare_cosmic_CG	NBL	636	10	0.0157233	0.124501	4696	33	0.00702726	0.0835426	0.859365	0.369298	2.32702	0.0199641
rare.cosmic.gene_disruptive.rare_cosmic_CG	EWS	749	9	0.012016	0.10903	4447	33	0.00742073	0.0858331	0.612028	0.394949	1.54964	0.121228
rare.cosmic.gene_disruptive.rare_cosmic_CG	OS	263	4	0.0152091	0.122617	4672	37	0.00791952	0.0886481	0.950556	0.576197	1.64971	0.099003
rare.cpg.gene_disruptive	pancan	1666	43	0.0258103	0.158617	4589	91	0.01983	0.139431	0.242184	0.195505	1.23876	0.215435
rare.cpg.gene_disruptive	NBL	646	14	0.0216718	0.145722	4699	92	0.0195786	0.138562	0.102437	0.2928	0.349853	0.726449
rare.cpg.gene_disruptive	EWS	751	23	0.0306258	0.172417	4449	87	0.019555	0.138481	0.425134	0.24663	1.72377	0.0847495
rare.cpg.gene_disruptive	OS	269	6	0.0223048	0.147948	4674	92	0.0196834	0.138925	0.0501522	0.43888	0.114273	0.909021
rare.cpg.gene_disruptive.rare_cpg_LoF	pancan	1667	27	0.0161968	0.12627	4589	73	0.0159076	0.125132	-0.00547026	0.235979	-0.0231812	0.981506
rare.cpg.gene_disruptive.rare_cpg_LoF	NBL	646	10	0.0154799	0.123547	4699	74	0.015748	0.124512	-0.00422527	0.342652	-0.0123311	0.990161
rare.cpg.gene_disruptive.rare_cpg_LoF	EWS	751	14	0.0186418	0.135347	4449	70	0.0157339	0.124458	0.133829	0.304391	0.439663	0.660181
rare.cpg.gene_disruptive.rare_cpg_LoF	OS	270	3	0.0111111	0.105017	4674	73	0.0156183	0.124007	-0.43397	0.60378	-0.718755	0.472292
rare.cpg.gene_disruptive.rare_cpg_CG	pancan	1638	10	0.00610501	0.0779195	4583	15	0.00327297	0.0571224	0.67925	0.431712	1.57339	0.11563
rare.cpg.gene_disruptive.rare_cpg_CG	NBL	630	2	0.0031746	0.0562988	4693	15	0.00319625	0.056451	-0.0529877	0.760331	-0.0696903	0.94444
rare.cpg.gene_disruptive.rare_cpg_CG	EWS	746	7	0.00938338	0.096477	4444	15	0.00337534	0.058006	1.03697	0.485555	2.13564	0.0327085
rare.cpg.gene_disruptive.rare_cpg_CG	OS	262	1	0.00381679	0.0617802	4669	16	0.00342686	0.0584452	0.156477	1.07239	0.145914	0.883989
singleton.cosmic.gene_disruptive	pancan	1667	46	0.0275945	0.163857	4589	96	0.0209196	0.143131	0.247556	0.189851	1.30395	0.192251
singleton.cosmic.gene_disruptive	NBL	646	23	0.0356037	0.185444	4699	93	0.0197914	0.139298	0.587451	0.240158	2.4461	0.0144413
singleton.cosmic.gene_disruptive	EWS	751	16	0.0213049	0.144495	4449	91	0.020454	0.141563	-0.0521026	0.281254	-0.185251	0.853032
singleton.cosmic.gene_disruptive	OS	270	7	0.0259259	0.159209	4674	97	0.0207531	0.142572	0.146589	0.408952	0.35845	0.720007
singleton.cosmic.gene_disruptive.singleton_cosmic_LoF	pancan	1667	34	0.0203959	0.141393	4589	75	0.0163434	0.126806	0.173539	0.217919	0.796348	0.42583
singleton.cosmic.gene_disruptive.singleton_cosmic_LoF	NBL	646	18	0.0278638	0.16471	4699	76	0.0161737	0.126156	0.508566	0.269245	1.88886	0.058911
singleton.cosmic.gene_disruptive.singleton_cosmic_LoF	EWS	751	12	0.0159787	0.125476	4449	72	0.0161834	0.126195	-0.135296	0.32223	-0.419874	0.674577
singleton.cosmic.gene_disruptive.singleton_cosmic_LoF	OS	270	4	0.0148148	0.121036	4674	75	0.0160462	0.125667	-0.207168	0.528223	-0.392198	0.694912
singleton.cosmic.gene_disruptive.singleton_cosmic_CG	pancan	1738	11	0.00632911	0.0793264	4717	18	0.00381598	0.0616622	0.594602	0.402659	1.47669	0.139759
singleton.cosmic.gene_disruptive.singleton_cosmic_CG	NBL	683	5	0.00732064	0.0853095	4830	14	0.00289855	0.0537657	1.07391	0.529998	2.02626	0.0427381
singleton.cosmic.gene_disruptive.singleton_cosmic_CG	EWS	773	3	0.00388098	0.0622168	4574	16	0.00349803	0.0590471	0.161825	0.648045	0.249713	0.802809
singleton.cosmic.gene_disruptive.singleton_cosmic_CG	OS	282	3	0.0106383	0.102774	4805	18	0.0037461	0.061097	1.26141	0.693913	1.81782	0.0690921
singleton.cpg.gene_disruptive	pancan	1667	20	0.0119976	0.108907	4589	37	0.00806276	0.0894399	0.408113	0.291237	1.40131	0.161122
singleton.cpg.gene_disruptive	NBL	646	7	0.0108359	0.10361	4699	37	0.00787402	0.088395	0.40758	0.418472	0.973972	0.33007
singleton.cpg.gene_disruptive	EWS	751	9	0.011984	0.108886	4449	34	0.00764217	0.0870946	0.484087	0.390949	1.23824	0.215629
singleton.cpg.gene_disruptive	OS	270	4	0.0148148	0.121036	4674	37	0.00791613	0.0886293	0.660486	0.560356	1.17869	0.238522
singleton.cpg.gene_disruptive.singleton_cpg_LoF	pancan	1667	15	0.0089982	0.0944594	4589	30	0.00653737	0.0805981	0.297166	0.331445	0.89658	0.369943
singleton.cpg.gene_disruptive.singleton_cpg_LoF	NBL	646	6	0.00928793	0.0959996	4699	31	0.00659715	0.0809631	0.402167	0.452811	0.888155	0.374457
singleton.cpg.gene_disruptive.singleton_cpg_LoF	EWS	751	6	0.00798935	0.0890847	4449	28	0.00629355	0.0790907	0.222882	0.466526	0.477747	0.63283
singleton.cpg.gene_disruptive.singleton_cpg_LoF	OS	270	3	0.0111111	0.105017	4674	30	0.00641849	0.0798665	0.482858	0.636629	0.75846	0.448176
singleton.cpg.gene_disruptive.singleton_cpg_CG	pancan	1639	4	0.00244051	0.0493563	4585	6	0.00130862	0.0361551	0.813138	0.673126	1.208	0.227046
singleton.cpg.gene_disruptive.singleton_cpg_CG	NBL	630	1	0.0015873	0.039841	4695	5	0.00106496	0.0326199	0.622398	1.09906	0.566301	0.571189
singleton.cpg.gene_disruptive.singleton_cpg_CG	EWS	747	2	0.00267738	0.0517087	4446	6	0.00134953	0.0367153	0.921809	0.847252	1.088	0.276596
singleton.cpg.gene_disruptive.singleton_cpg_CG	OS	262	1	0.00381679	0.0617802	4671	6	0.00128452	0.035821	2.18658	1.41711	1.54298	0.122835
