## Supplementary Tables for "Rare germline structural variants increase risk for pediatric solid tumors": Table_S4.neuroblastoma_coding_CWAS_framework.xlsx

### Sheet: Table S4
sv_type	frequency	genic_relationship	constraint	expression	gene_group
DUP	RARE	PREDICTED_COPY_GAIN	lof_constrained	expressed_in_adrenal_gland	protein_coding
DEL	SINGLETON	PREDICTED_INTRAGENIC_EXON_DUP	missense_constrained	ANY	cosmic_cancer_genes
CPX_or_INV		PREDICTED_LOF_or_PREDICTED_PARTIAL_EXON_DUP	unconstrained		germline_CPGs
INS_ALL		ANY	ANY		base_excision_repair_genes
ANY					chromatin_organization_genes
					dna_damage_bypass_genes
					dna_damage_reversal_genes
					dna_DSB_repair_genes
					dna_DSB_response_genes
					dna_repair_genes
					fanconi_genes
					mismatch_repair_genes
					nucleotide_excision_repair_genes
					oncogenic_MAPK_signaling_genes
					signaling_transduction_by_receptor_tyrosine_kinases_genes
