## Supplementary Tables for "Rare germline structural variants increase risk for pediatric solid tumors": Table_S8.noncoding_annotation_resources.xlsx

### Sheet: Table S8
disease	feature	data_source	sample_type	sample_description_or_name	accession_or_other_identifier
Ewing sarcoma	ATACseq	Encode	tissue	psoas muscle	ENCFF252LJK
Ewing sarcoma	ChromHMM15 (TssAFlnk, EnhG, Enh, EnhBiv, Quies)	https://egg2.wustl.edu/roadmap/web_portal	tissue	psoas muscle	E100
Ewing sarcoma	Encode3 conensus enhancer track	Encode	tissue	psoas muscle	ENCFF025PDY
Ewing sarcoma	Recombination hotspots	deCODE via UCSC	NA	average across males and females, filtered for top 10 percent	NA
Ewing sarcoma	TADs by HiC	Encode	tissue	psoas muscle	ENCFF771TIA
Ewing sarcoma	Ultraconserved noncoding elements	UCNE base	NA	human	NA
Ewing sarcoma	ABC MAX Enhancers	https://www.engreitzlab.org/resources	NA	skeletal_muscle_myoblast-Roadmap	NA
Ewing sarcoma	H3K27ac	Encode	tissue	psoas muscle	ENCFF283JME
Ewing sarcoma	Fragile sites	PCAWG	NA	NA	NA
Neuroblastoma	ATACseq	Encode	tissue	adrenal gland	ENCFF994UIF
Neuroblastoma	ChromHMM15 (TssAFlnk, EnhG, Enh, EnhBiv, Quies)	https://egg2.wustl.edu/roadmap/web_portal	tissue	fetal adrenal gland	E080
Neuroblastoma	Encode3 conensus enhancer track	Encode	tissue	adrenal gland	ENCFF132UKV
Neuroblastoma	Recombination hotspots	deCODE via UCSC	NA	average across males and females, filtered for top 10 percent	NA
Neuroblastoma	TADs by HiC	Encode	tissue	adrenal gland	ENCFF718CMV
Neuroblastoma	Ultraconserved noncoding elements	UCNE base	NA	human	NA
Neuroblastoma	ABC MAX Enhancers	https://www.engreitzlab.org/resources	NA	adrenal_gland_fetal-ENCODE	NA
Neuroblastoma	H3K27ac	Encode	tissue	adrenal gland	ENCFF877IEN
Neuroblastoma	Fragile sites	PCAWG	NA	NA	NA
