## Supplementary Tables for "Rare germline structural variants increase risk for pediatric solid tumors": Table_S9.neuroblastoma_noncoding_CWAS_framework.xlsx

### Sheet: Table S9
sv_type	frequency	functional_intersection	functional_category	genic_relationship	constraint	expression	gene_group
DUP	RARE	PREDICTED_NONCODING_BREAKPOINT	neuroblastoma_atac_peaks	PREDICTED_INTERGENIC	lof_constrained	expressed_in_adrenal_gland	protein_coding
DEL	SINGLETON	PREDICTED_NONCODING_SPAN	neuroblastoma_chromHMM15_Enh	PREDICTED_INTRONIC	ANY	ANY	cosmic_and_germline_CPGs
CPX_or_INV		ANY	neuroblastoma_chromHMM15_Enh_conserved	PREDICTED_PROMOTER
INS_ALL			neuroblastoma_chromHMM15_EnhG	PREDICTED_UTR
ANY			neuroblastoma_chromHMM15_EnhG_conserved	ANY
			neuroblastoma_H3K27Ac_peak
			neuroblastoma_chromHMM15_TssAFlnk
			neuroblastoma_ABC_MAX_enhancer
			neuroblastoma_atac_peaks_conserved
			neuroblastoma_chromHMM15_EnhBiv
			neuroblastoma_chromHMM15_EnhBiv_conserved
			neuroblastoma_H3K27Ac_peak_conserved
			neuroblastoma_encode_consensus_enhancers
			neuroblastoma_encode_consensus_enhancers_conserved
			neuroblastoma_ABC_MAX_enhancer_conserved
			neuroblastoma_tad_boundary
			neuroblastoma_chromHMM15_TssAFlnk_conserved
			neuroblastoma_tad_boundary_conserved
			recombination_hotspot
			recombination_hotspot_conserved
			UCNE
			fragile_site
