## Supplementary Tables for "Rare germline structural variants increase risk for pediatric solid tumors": Table_S10.ewing_sarcoma_noncoding_CWAS_framework.xlsx

### Sheet: Table S10
sv_type	frequency	functional_intersection	functional_category	genic_relationship	constraint	expression	gene_group
DUP	RARE	PREDICTED_NONCODING_BREAKPOINT	ewing_and_osteosarcoma_atac_peaks	PREDICTED_INTERGENIC	lof_constrained	expressed_in_muscle_skeletal	protein_coding
DEL	SINGLETON	PREDICTED_NONCODING_SPAN	ewing_chromHMM15_EnhBiv	PREDICTED_INTRONIC	ANY	ANY	cosmic_and_germline_CPGs
CPX_or_INV		ANY	ewing_H3K27Ac_peak	PREDICTED_PROMOTER
INS_ALL			ewing_ABC_MAX_enhancer	PREDICTED_UTR
ANY			ewing_chromHMM15_Enh	ANY
			ewing_chromHMM15_TssAFlnk
			ewing_and_osteosarcoma_atac_peaks_conserved
			ewing_and_osteosarcoma_tad_boundary
			ewing_chromHMM15_EnhBiv_conserved
			ewing_chromHMM15_TssAFlnk_conserved
			ewing_H3K27Ac_peak_conserved
			ewing_and_osteosarcoma_tad_boundary_conserved
			ewing_chromHMM15_Enh_conserved
			ewing_encode_consensus_enhancers
			ewing_encode_consensus_enhancers_conserved
			ewing_ABC_MAX_enhancer_conserved
			ewing_chromHMM15_EnhG
			ewing_chromHMM15_EnhG_conserved
			recombination_hotspot
			recombination_hotspot_conserved
			UCNE
			fragile_site
